# APOBEC3A drives metastasis of high-grade serous ovarian cancer by altering epithelial-to-mesenchymal transition

**DOI:** 10.1101/2024.10.25.620297

**Authors:** Jessica M. Devenport, Thi Tran, Brooke R. Harris, Dylan F. Fingerman, Rachel A. DeWeerd, Lojain Elkhidir, Danielle LaVigne, Katherine Fuh, Lulu Sun, Jeffrey J. Bednarski, Ronny Drapkin, Mary Mullen, Abby M. Green

**Affiliations:** Department of Pediatrics, Washington University School of Medicine, Saint Louis, MO; Cancer Biology Graduate Program, Washington University School of Medicine, Saint Louis, MO; Molecular Genetics and Genomics Graduate Program, Washington University School of Medicine, Saint Louis, MO; Division of Gynecologic Oncology, Department of Obstetrics and Gynecology, Siteman Cancer Center, Washington University School of Medicine, St. Louis, MO, USA; Department of Obstetrics, Gynecology, and Reproductive Sciences, University of California San Fransisco, San Fransisco, CA; Division of Anatomic and Molecular Pathology, Washington University School of Medicine, Saint Louis, MO; Penn Ovarian Cancer Research Center, Department of Obstetrics and Gynecology, Perelman School of Medicine, University of Pennsylvania, Philadelphia, PA USA; Basser Center for BRCA, Abramson Cancer Center, Perelman School of Medicine, University of Pennsylvania, Philadelphia, PA USA; Center for Genome Integrity, Siteman Cancer Center, Washington University School of Medicine, St. Louis, MO

## Abstract

High-grade serous ovarian cancer (HGSOC) is the most prevalent and aggressive histological subtype of ovarian cancer, and often presents with metastatic disease. The drivers of metastasis in HGSOC remain enigmatic. APOBEC3A (A3A), an enzyme that generates mutations across various cancers, has been proposed as a mediator of tumor heterogeneity and disease progression. However, the role of A3A in HGSOC has not been explored. Through analysis of genome sequencing from primary HGSOC, we observed an association between high levels of APOBEC3 mutagenesis and poor overall survival. We experimentally addressed this correlation by modeling A3A activity in HGSOC cell lines and mouse models which resulted in increased metastatic behavior of HGSOC cells in culture and distant metastatic spread *in vivo*. A3A activity in both primary and cultured HGSOC cells yielded consistent alterations in expression of epithelial-mesenchymal-transition (EMT) genes resulting in hybrid EMT and mesenchymal signatures, and providing a mechanism for their increased metastatic potential. Our findings define the prevalence of A3A mutagenesis in HGSOC and implicate A3A as a driver of HGSOC metastasis via EMT, underscoring its clinical relevance as a potential prognostic biomarker. Our study lays the groundwork for the development of targeted therapies aimed at mitigating the deleterious impact of A3A-driven EMT in HGSOC.
