## Supplementary material for "APOBEC3A drives metastasis of high-grade serous ovarian cancer by altering epithelial-to-mesenchymal transition": Table 3

### Sheet: OVCAR4 A3A GSEA Hallmark
OVCAR4 A3A V1 DEGs
Gene Set Name	# Genes in Gene Set (K)	Description	# Genes in Overlap (k)	k/K	p-value	FDR q-value
HALLMARK_EPITHELIAL_MESENCHYMAL_TRANSITION	200	Genes defining epithelial-mesenchymal transition, as in wound healing, fibrosis and metastasis.	13	0.065	3.49e-31	1.74e-29
HALLMARK_TNFA_SIGNALING_VIA_NFKB	200	Genes regulated by NF-kB in response to TNF [GeneID=7124].	3	0.015	2.79e-05	0.000698
HALLMARK_TGF_BETA_SIGNALING	54	Genes up-regulated in response to TGFB1 [GeneID=7040].	2	0.037	0.000121	0.00202
HALLMARK_COAGULATION	138	Genes encoding components of blood coagulation system; also up-regulated in platelets.	2	0.0145	0.000789	0.00859
HALLMARK_UV_RESPONSE_DN	144	Genes down-regulated in response to ultraviolet (UV) radiation.	2	0.0139	0.000859	0.00859
HALLMARK_COMPLEMENT	200	Genes encoding components of the complement system, which is part of the innate immune system.	2	0.01	0.00164	0.0103
HALLMARK_GLYCOLYSIS	200	Genes encoding proteins involved in glycolysis and gluconeogenesis.	2	0.01	0.00164	0.0103
HALLMARK_INFLAMMATORY_RESPONSE	200	Genes defining inflammatory response.	2	0.01	0.00164	0.0103
OVCAR4 A3A V2 DEGs
Gene Set Name	# Genes in Gene Set (K)	Description	# Genes in Overlap (k)	k/K	p-value	FDR q-value
HALLMARK_EPITHELIAL_MESENCHYMAL_TRANSITION	200	Genes defining epithelial-mesenchymal transition, as in wound healing, fibrosis and metastasis.	19	0.095	2.27e-45	1.13e-43
HALLMARK_HYPOXIA	200	Genes up-regulated in response to low oxygen levels (hypoxia).	4	0.02	1.71e-06	2.85e-05
HALLMARK_TNFA_SIGNALING_VIA_NFKB	200	Genes regulated by NF-kB in response to TNF [GeneID=7124].	4	0.02	1.71e-06	2.85e-05
HALLMARK_COMPLEMENT	200	Genes encoding components of the complement system, which is part of the innate immune system.	3	0.015	9.27e-05	0.000927
HALLMARK_INFLAMMATORY_RESPONSE	200	Genes defining inflammatory response.	3	0.015	9.27e-05	0.000927
HALLMARK_TGF_BETA_SIGNALING	54	Genes up-regulated in response to TGFB1 [GeneID=7040].	2	0.037	0.000264	0.0022
HALLMARK_IL6_JAK_STAT3_SIGNALING	87	Genes up-regulated by IL6 [GeneID=3569] via STAT3 [GeneID=6774], e.g., during acute phase response.	2	0.023	0.000685	0.0049
HALLMARK_COAGULATION	138	Genes encoding components of blood coagulation system; also up-regulated in platelets.	2	0.0145	0.00171	0.0103
HALLMARK_UV_RESPONSE_DN	144	Genes down-regulated in response to ultraviolet (UV) radiation.	2	0.0139	0.00186	0.0103
HALLMARK_APOPTOSIS	161	Genes mediating programmed cell death (apoptosis) by activation of caspases.	2	0.0124	0.00231	0.0116
OVCAR4 A3A V3 DEGs
Gene Set Name	# Genes in Gene Set (K)	Description	# Genes in Overlap (k)	k/K	p-value	FDR q-value
HALLMARK_EPITHELIAL_MESENCHYMAL_TRANSITION	200	Genes defining epithelial-mesenchymal transition, as in wound healing, fibrosis and metastasis.	21	0.105	4.05e-50	2.03e-48
HALLMARK_HYPOXIA	200	Genes up-regulated in response to low oxygen levels (hypoxia).	5	0.025	4.09e-08	6.82e-07
HALLMARK_TNFA_SIGNALING_VIA_NFKB	200	Genes regulated by NF-kB in response to TNF [GeneID=7124].	5	0.025	4.09e-08	6.82e-07
HALLMARK_TGF_BETA_SIGNALING	54	Genes up-regulated in response to TGFB1 [GeneID=7040].	3	0.0556	2.5e-06	2.18e-05
HALLMARK_COMPLEMENT	200	Genes encoding components of the complement system, which is part of the innate immune system.	4	0.02	2.62e-06	2.18e-05
HALLMARK_INFLAMMATORY_RESPONSE	200	Genes defining inflammatory response.	4	0.02	2.62e-06	2.18e-05
HALLMARK_COAGULATION	138	Genes encoding components of blood coagulation system; also up-regulated in platelets.	3	0.0217	4.2e-05	0.000298
HALLMARK_UV_RESPONSE_DN	144	Genes down-regulated in response to ultraviolet (UV) radiation.	3	0.0208	4.77e-05	0.000298
HALLMARK_IL6_JAK_STAT3_SIGNALING	87	Genes up-regulated by IL6 [GeneID=3569] via STAT3 [GeneID=6774], e.g., during acute phase response.	2	0.023	0.000839	0.00466
HALLMARK_UV_RESPONSE_UP	158	Genes up-regulated in response to ultraviolet (UV) radiation.	2	0.0127	0.00273	0.0127

### Sheet: OVCAR3 A3A GSEA Hallmark
OVCAR3 A3A V1 DEGs
Gene Set Name	# Genes in Gene Set (K)	Description	# Genes in Overlap (k)	k/K	p-value	FDR q-value
HALLMARK_EPITHELIAL_MESENCHYMAL_TRANSITION	200	Genes defining epithelial-mesenchymal transition	80	0.4	4.48e-195	2.24e-193
HALLMARK_COAGULATION	138	Genes encoding components of blood coagulation system; also up-regulated in platelets.	12	0.087	3.95e-17	9.89e-16
HALLMARK_HYPOXIA	200	Genes up-regulated in response to low oxygen levels (hypoxia).	10	0.05	4.99e-12	6.24e-11
HALLMARK_TNFA_SIGNALING_VIA_NFKB	200	Genes regulated by NF-kB in response to TNF [GeneID=7124].	10	0.05	4.99e-12	6.24e-11
HALLMARK_APOPTOSIS	161	Genes mediating programmed cell death (apoptosis) by activation of caspases.	9	0.0559	2.26e-11	2.26e-10
HALLMARK_APICAL_JUNCTION	200	Genes encoding components of apical junction complex.	9	0.045	1.57e-10	1.12e-09
HALLMARK_COMPLEMENT	200	Genes encoding components of the complement system	9	0.045	1.57e-10	1.12e-09
HALLMARK_TGF_BETA_SIGNALING	54	Genes up-regulated in response to TGFB1 [GeneID=7040].	5	0.0926	5.97e-08	3.73e-07
HALLMARK_GLYCOLYSIS	200	Genes encoding proteins involved in glycolysis and gluconeogenesis.	7	0.035	1.06e-07	5.86e-07
HALLMARK_UV_RESPONSE_DN	144	Genes down-regulated in response to ultraviolet (UV) radiation.	6	0.0417	3.23e-07	1.62e-06
OVCAR3 A3A V2 DEGs
Gene Set Name	# Genes in Gene Set (K)	Description	# Genes in Overlap (k)	k/K	p-value	FDR q-value
HALLMARK_EPITHELIAL_MESENCHYMAL_TRANSITION	200	Genes defining epithelial-mesenchymal transition	49	0.245	1.18e-117	5.89e-116
HALLMARK_COAGULATION	138	Genes encoding components of blood coagulation system; also up-regulated in platelets.	6	0.0435	1.27e-08	2.73e-07
HALLMARK_UV_RESPONSE_DN	144	Genes down-regulated in response to ultraviolet (UV) radiation.	6	0.0417	1.64e-08	2.73e-07
HALLMARK_ANGIOGENESIS	36	Genes up-regulated during formation of blood vessels (angiogenesis).	4	0.1111	8.75e-08	1.09e-06
HALLMARK_TGF_BETA_SIGNALING	54	Genes up-regulated in response to TGFB1 [GeneID=7040].	4	0.0741	4.63e-07	4.63e-06
HALLMARK_APICAL_JUNCTION	200	Genes encoding components of apical junction complex.	4	0.02	8.37e-05	0.000598
HALLMARK_HYPOXIA	200	Genes up-regulated in response to low oxygen levels (hypoxia).	4	0.02	8.37e-05	0.000598
HALLMARK_IL2_STAT5_SIGNALING	199	Genes up-regulated by STAT5 in response to IL2 stimulation.	3	0.0151	0.00157	0.00662
HALLMARK_GLYCOLYSIS	200	Genes encoding proteins involved in glycolysis and gluconeogenesis.	3	0.015	0.00159	0.00662
HALLMARK_INFLAMMATORY_RESPONSE	200	Genes defining inflammatory response.	3	0.015	0.00159	0.00662
OVCAR3 A3A V3 DEGs
Gene Set Name	# Genes in Gene Set (K)	Description	# Genes in Overlap (k)	k/K	p-value	FDR q-value
HALLMARK_EPITHELIAL_MESENCHYMAL_TRANSITION	200	Genes defining epithelial-mesenchymal transition	61	0.305	2.9e-147	1.45e-145
HALLMARK_COAGULATION	138	Genes encoding components of blood coagulation system; also up-regulated in platelets.	9	0.0652	4.42e-13	1.1e-11
HALLMARK_ANGIOGENESIS	36	Genes up-regulated during formation of blood vessels (angiogenesis).	5	0.1389	1.83e-09	3.05e-08
HALLMARK_UV_RESPONSE_DN	144	Genes down-regulated in response to ultraviolet (UV) radiation.	6	0.0417	6.29e-08	7.87e-07
HALLMARK_TGF_BETA_SIGNALING	54	Genes up-regulated in response to TGFB1 [GeneID=7040].	4	0.0741	1.13e-06	1.13e-05
HALLMARK_APICAL_JUNCTION	200	Genes encoding components of apical junction complex.	5	0.025	1.03e-05	5.71e-05
HALLMARK_COMPLEMENT	200	Genes encoding components of the complement system	5	0.025	1.03e-05	5.71e-05
HALLMARK_INFLAMMATORY_RESPONSE	200	Genes defining inflammatory response.	5	0.025	1.03e-05	5.71e-05
HALLMARK_TNFA_SIGNALING_VIA_NFKB	200	Genes regulated by NF-kB in response to TNF [GeneID=7124].	5	0.025	1.03e-05	5.71e-05
HALLMARK_HYPOXIA	200	Genes up-regulated in response to low oxygen levels (hypoxia).	4	0.02	0.000197	0.000897

### Sheet: WUSTL Met APOBEC3 High Hallmark
WUSTL Met APOBEC3 High DEGs
Gene Set Name	# Genes in Gene Set (K)	Description	# Genes in Overlap (k)	k/K	p-value	FDR q-value
HALLMARK_TNFA_SIGNALING_VIA_NFKB	200	Genes regulated by NF-kB in response to TNF [GeneID=7124].	21	0.105	1.8e-17	9.01e-16
HALLMARK_INFLAMMATORY_RESPONSE	200	Genes defining inflammatory response.	16	0.08	8.59e-12	2.15e-10
HALLMARK_COMPLEMENT	200	Genes encoding components of the complement system, which is part of the innate immune system.	14	0.07	1.01e-09	1.69e-08
HALLMARK_KRAS_SIGNALING_UP	200	Genes up-regulated by KRAS activation.	11	0.055	7.24e-07	9.05e-06
HALLMARK_EPITHELIAL_MESENCHYMAL_TRANSITION	200	Genes defining epithelial-mesenchymal transition, as in wound healing, fibrosis and metastasis.	10	0.05	5.42e-06	5.42e-05
HALLMARK_IL6_JAK_STAT3_SIGNALING	87	Genes up-regulated by IL6 [GeneID=3569] via STAT3 [GeneID=6774], e.g., during acute phase response.	7	0.0805	6.56e-06	5.47e-05
HALLMARK_COAGULATION	138	Genes encoding components of blood coagulation system; also up-regulated in platelets.	8	0.058	1.64e-05	0.000117
HALLMARK_HYPOXIA	200	Genes up-regulated in response to low oxygen levels (hypoxia).	9	0.045	3.66e-05	0.000204
